# RNAi screen of RING/U-box domain ubiquitin ligases identifies critical regulators of tissue regeneration in planarians

**DOI:** 10.1101/2021.10.12.463740

**Authors:** John M. Allen, Madison Balagtas, Elizabeth Barajas, Carolina Cano Macip, Sarai Alvarez Zepeda, Ionit Iberkleid, Elizabeth M. Duncan, Ricardo M. Zayas

**Author notes:** **Correspondence**: Dr. Ricardo M. Zayas.

## Abstract

Regenerative processes depend on the interpretation of signals to coordinate cell behaviors. The role of ubiquitin-mediated signaling is known to be important in many cellular and biological contexts, but its role in regeneration is not well understood. To investigate how ubiquitylation impacts tissue regeneration *in vivo*, we are studying planarians that are capable of regenerating after nearly any injury using a population of stem cells. Here we used RNAi to screen RING/U-box E3 ubiquitin ligases that are highly expressed in planarian stem cells and stem cell progeny. RNAi screening identified nine genes with functions in regeneration, including the spliceosomal factor *prpf19* and histone modifier *rnf2*; based on their known roles in developmental processes, we further investigated these two genes. We found that *prpf19* was required for animal survival but not for stem cell maintenance, suggesting a role in promoting cell differentiation. Because RNF2 is the catalytic subunit of the Polycomb Repressive Complex 1 (PRC1), we also examined other putative members of this complex (CBX and PHC). We observed a striking phenotype of regional tissue misspecification in *cbx* and *phc* RNAi planarians. To identify genes regulated by PRC1, we performed RNA-seq after knocking down *rnf2* or *phc*. Although these proteins are predicted to function in the same complex, we found that the set of genes differentially expressed in *rnf2* versus *phc* RNAi were largely non-overlapping. Using *in situ* hybridization, we showed that *rnf2* regulates gene expression levels within a tissue type, whereas *phc* is necessary for the spatial restriction of gene expression, findings consistent with their respective *in vivo* phenotypes. This work not only uncovered roles for RING/U-box E3 ligases in stem cell regulation and regeneration, but also identified differential gene targets for two putative PRC1 factors required for maintaining cell-type-specific gene expression in planarians.
