## Supplementary Table S1 for "RNAi screen of RING/U-box domain ubiquitin ligases identifies critical regulators of tissue regeneration in planarians"

### Sheet: Planarian RING and UBOX genes
Table S1. RING and U-Box E3 ubiquitin ligase genes in Schmidtea mediterranea .
Smed Contig	Human Blast Hit ID	Bitscore	Evalue	Gene Name	Gene Symbol
dd_Smed_v6_10019_0_1	gi|4504867|ref|NP_003949.1|	61.6	1.41e-12	ring finger protein 8	RNF8
dd_Smed_v6_10104_0_1	gi|282394030|ref|NP_543151.2|	47.8	2.7e-09	mindbomb homolog 2 (Drosophila)	MIB2
dd_Smed_v6_10185_0_1	gi|6005747|ref|NP_009143.1|	37	0.000739	ring finger protein 2	RNF2
dd_Smed_v6_10189_0_1	gi|19913361|ref|NP_579891.1|	266	1.11e-79	Wolf-Hirschhorn syndrome candidate 1 protein isoform 5
dd_Smed_v6_10220_0_1	gi|5454168|ref|NP_006453.1|	84.7	2.71e-19	RanBP-type and C3HC4-type zinc finger containing 1	RBCK1
dd_Smed_v6_10311_0_1	gi|47419909|ref|NP_003843.3|	62.8	2.12e-11	tripartite motif containing 24	TRIM24
dd_Smed_v6_1035_1_1	gi|54112420|ref|NP_733762.2|	196	1.74e-52	Cas-Br-M ecotropic retroviral transforming sequence b	CBLB
dd_Smed_v6_10411_0_1	gi|4505715|ref|NP_002608.1|	50.1	2.27e-08	peroxisome biogenesis factor 10	PEX10
dd_Smed_v6_10424_0_1	gi|4759254|ref|NP_004611.1|	126	8.74e-33	TNF receptor-associated factor 6	TRAF6
dd_Smed_v6_10539_0_1	gi|22027624|ref|NP_665694.1|	50.1	4.16e-09	TNF receptor-associated factor 4	TRAF4
dd_Smed_v6_10569_0_1	gi|22027612|ref|NP_066961.2|	62.4	4.53e-12	TNF receptor-associated factor 2	TRAF2
dd_Smed_v6_10741_0_2	gi|14149702|ref|NP_056343.1|	77.8	2.13e-17	ring finger protein 167	RNF167
dd_Smed_v6_10751_0_1	gi|52487176|ref|NP_001005207.1|	640	0	tripartite motif-containing 37	TRIM37
dd_Smed_v6_10803_0_1	gi|4502139|ref|NP_001156.1|	44.3	9.48e-07	baculoviral IAP repeat containing 3	BIRC3
dd_Smed_v6_10841_0_1	gi|53729361|ref|NP_001005373.1|	189	3.06e-52	leucine rich repeat and sterile alpha motif containing 1	LRSAM1
dd_Smed_v6_10906_0_1	gi|22027616|ref|NP_003291.2|	32.3	2.18e-05	TNF receptor associated factor 3	TRAF3
dd_Smed_v6_10917_0_1	gi|4759254|ref|NP_004611.1|	49.7	5.12e-08	TNF receptor-associated factor 6	TRAF6
dd_Smed_v6_1097_0_1	gi|157266328|ref|NP_000456.2|	58.9	3.25e-10	BRCA1 associated RING domain 1	BARD1
dd_Smed_v6_11059_0_1	gi|4759254|ref|NP_004611.1|	49.7	1.34e-09	TNF receptor-associated factor 6	TRAF6
dd_Smed_v6_11074_0_1	gi|19913361|ref|NP_579891.1|	343	7.04e-108	Wolf-Hirschhorn syndrome candidate 1 protein isoform 5
dd_Smed_v6_1110_0_1	gi|22027616|ref|NP_003291.2|	167	3.78e-46	TNF receptor-associated factor 3	TRAF3
dd_Smed_v6_11100_0_1	gi|22027612|ref|NP_066961.2|	87.8	1.06e-20	TNF receptor-associated factor 2	TRAF2
dd_Smed_v6_11130_0_1	gi|221139764|ref|NP_065952.2|	54.3	5.85e-09	PHD and ring finger domains 1	PHRF1
dd_Smed_v6_11245_0_1	gi|205830432|ref|NP_004638.2|	63.2	6.57e-12	double PHD fingers 1	DPF1
dd_Smed_v6_11314_0_1	gi|58743365|ref|NP_443148.1|	36.6	0.000442	ring finger protein 157	RNF157
dd_Smed_v6_11354_0_1	gi|4759254|ref|NP_004611.1|	63.2	3.85e-12	TNF receptor-associated factor 6	TRAF6
dd_Smed_v6_1136_0_1	gi|7657508|ref|NP_055063.1|	194	2.54e-66	ring-box 1	RBX1
dd_Smed_v6_1137_0_5	gi|4504867|ref|NP_003949.1|	46.6	6.46e-07	ring finger protein 8	RNF8
dd_Smed_v6_1139_0_1	gi|77404348|ref|NP_001029082.1|	140	1.81e-37	TNF receptor-associated factor 5	TRAF5
dd_Smed_v6_11478_0_1	gi|4506343|ref|NP_000309.1|	107	7.12e-29	peroxisomal membrane protein 3, 35kDa (Zellweger syndrome)	PXMP3
dd_Smed_v6_11580_0_1	gi|4757762|ref|NP_004281.1|	90.9	3.54e-34	ring finger protein 14	RNF14
dd_Smed_v6_1163_0_1	gi|4759254|ref|NP_004611.1|	45.4	1.07e-06	TNF receptor associated factor 6	TRAF6
dd_Smed_v6_11736_0_1	gi|239048907|ref|NP_060693.2|	175	3.21e-50	checkpoint with forkhead and ring finger domains	CHFR
dd_Smed_v6_1180_0_1	gi|37622892|ref|NP_060346.2|	103	2.44e-25	ring finger protein 126	RNF126
dd_Smed_v6_11860_0_1	gi|55953112|ref|NP_001007279.1|	53.1	4.35e-09	tripartite motif-containing 13	TRIM13
dd_Smed_v6_1187_0_1	gi|4502141|ref|NP_001157.1|	47.4	1.78e-07	baculoviral IAP repeat-containing 2	BIRC2
dd_Smed_v6_12016_0_1	gi|40805104|ref|NP_005793.2|	52	1.45e-08	topoisomerase I binding, arginine/serine-rich	TOPORS
dd_Smed_v6_12141_0_1	gi|51479192|ref|NP_002922.2|	123	1.01e-34	ring finger protein 1	RING1
dd_Smed_v6_12150_0_1	gi|13569903|ref|NP_112198.1|	207	1.05e-65	ring finger protein 32	RNF32
dd_Smed_v6_12171_0_2	gi|57529737|ref|NP_055824.1|	48.9	4.83e-09	PDZ domain containing RING finger 3	PDZRN3
dd_Smed_v6_12211_0_1	gi|194248079|ref|NP_056086.2|	50.8	2.79e-08	tripartite motif-containing 2	TRIM2
dd_Smed_v6_12234_0_1	gi|21361137|ref|NP_002495.2|	476	7.1e-154	nuclear transcription factor, X-box binding 1	NFX1
dd_Smed_v6_12261_0_1	gi|209180481|ref|NP_079090.2|	37	0.001	Cbl proto-oncogene like 1	CBLL1
dd_Smed_v6_12318_0_1	gi|33620769|ref|NP_008841.2|	144	9.51e-38	retinoblastoma binding protein 6	RBBP6
dd_Smed_v6_1243_0_3	gi|24025688|ref|NP_699202.1|	47.8	2.01e-09	ligand of numb-protein X 2	LNX2
dd_Smed_v6_12548_0_1	gi|221139764|ref|NP_065952.2|	98.6	1.81e-22	CTD-binding SR-like protein rA9	KIAA1542
dd_Smed_v6_12595_0_1	gi|190341104|ref|NP_055978.4|	396	2.79e-127	tripartite motif containing 9	TRIM9
dd_Smed_v6_12667_0_1	gi|44680139|ref|NP_203127.3|	42.7	9.18e-07	baculoviral IAP repeat containing 8	BIRC8
dd_Smed_v6_12678_0_1	gi|5454168|ref|NP_006453.1|	62.4	2.48e-12	RanBP-type and C3HC4-type zinc finger containing 1	RBCK1
dd_Smed_v6_1271_0_1	gi|58743365|ref|NP_443148.1|	53.5	1.08e-08	ring finger protein 157	RNF157
dd_Smed_v6_12718_0_1	gi|4759254|ref|NP_004611.1|	53.5	2.92e-09	TNF receptor-associated factor 6	TRAF6
dd_Smed_v6_12753_0_1	gi|6005964|ref|NP_009075.1|	170	1.2e-51	polycomb group ring finger 2	PCGF2
dd_Smed_v6_1276_0_1	sp|Q9UMS4|ref|NP_055317|	571	0	PRP19/PSO4 pre-mRNA processing factor 19 homolog	PRPF19
dd_Smed_v6_12770_0_1	gi|37588869|ref|NP_071347.2|	36.2	0.000331	ring finger protein 123	RNF123
dd_Smed_v6_12817_0_1	No human RING/UBOX homolog found
dd_Smed_v6_129_2_1	gi|22027612|ref|NP_066961.2|	87	3.65e-19	TNF receptor associated factor 2	TRAF2
dd_Smed_v6_1293_0_1	gi|5454168|ref|NP_006453.1|	272	5.85e-87	RanBP-type and C3HC4-type zinc finger containing 1	RBCK1
dd_Smed_v6_13061_0_1	gi|22027612|ref|NP_066961.2|	83.2	1.18e-18	TNF receptor-associated factor 2	TRAF2
dd_Smed_v6_1308_0_1	gi|22027612|ref|NP_066961.2|	64.7	3.06e-12	TNF receptor-associated factor 2	TRAF2
dd_Smed_v6_1317_0_1	gi|30348954|ref|NP_065825.1|	251	2.54e-73	mindbomb homolog 1 (Drosophila)	MIB1
dd_Smed_v6_13174_0_1	gi|22027612|ref|NP_066961.2|	47.4	2.98e-07	TNF receptor associated factor 2	TRAF2
dd_Smed_v6_13238_0_1	gi|33620769|ref|NP_008841.2|	50.1	1.11e-09	retinoblastoma binding protein 6	RBBP6
dd_Smed_v6_13331_0_1	gi|148528975|ref|NP_940863.3|	35.8	2.16e-05	LON peptidase N-terminal domain and ring finger 2	LONRF2
dd_Smed_v6_13414_0_1	No human RING/UBOX homolog found
dd_Smed_v6_13446_0_1	gi|30348954|ref|NP_065825.1|	76.3	1.46e-15	mindbomb E3 ubiquitin protein ligase 1	MIB1
dd_Smed_v6_13517_0_1	gi|22027612|ref|NP_066961.2|	201	9.65e-60	TNF receptor-associated factor 2	TRAF2
dd_Smed_v6_13573_0_1	gi|71143112|ref|NP_060594.3|	162	7.56e-44	ring finger and WD repeat domain 3	RFWD3
dd_Smed_v6_13757_0_1	gi|40805104|ref|NP_005793.2|	56.2	3.68e-10	topoisomerase I binding, arginine/serine-rich	TOPORS
dd_Smed_v6_1395_0_1	gi|37595537|ref|NP_079402.2|	60.5	8.99e-12	ring finger protein 34	RNF34
dd_Smed_v6_14096_0_1	gi|221139764|ref|NP_065952.2|	35.8	0.000898	CTD-binding SR-like protein rA9	KIAA1542
dd_Smed_v6_14099_0_1	gi|71043932|ref|NP_872327.2|	266	1.04e-82	zinc finger, SWIM-type containing 2	ZSWIM2
dd_Smed_v6_14302_0_1	gi|22027612|ref|NP_066961.2|	84.3	1.64e-19	TNF receptor-associated factor 2	TRAF2
dd_Smed_v6_14318_0_1	gi|45594312|ref|NP_115647.2|	82.4	8.43e-18	TNF receptor-associated factor 7	TRAF7
dd_Smed_v6_14376_0_1	gi|14149702|ref|NP_056343.1|	64.7	1.14e-13	ring finger protein 167	RNF167
dd_Smed_v6_1439_0_1	gi|4759254|ref|NP_004611.1|	100	1.77e-24	TNF receptor-associated factor 6	TRAF6
dd_Smed_v6_14467_0_1	gi|57529737|ref|NP_055824.1|	48.1	2.16e-07	PDZ domain containing RING finger 3	PDZRN3
dd_Smed_v6_14591_0_1	gi|77404348|ref|NP_001029082.1|	52	1.38e-14	TNF receptor associated factor 5	TRAF5
dd_Smed_v6_14614_0_1	gi|4759254|ref|NP_004611.1|	61.2	8.67e-12	TNF receptor associated factor 6	TRAF6
dd_Smed_v6_14617_0_1	gi|77404348|ref|NP_001029082.1|	45.4	5.64e-07	TNF receptor associated factor 5	TRAF5
dd_Smed_v6_14661_0_1	gi|4759254|ref|NP_004611.1|	61.2	1.14e-11	TNF receptor-associated factor 6	TRAF6
dd_Smed_v6_14782_0_1	gi|32454739|ref|NP_006449.2|	138	9.73e-36	tripartite motif-containing 3	TRIM3
dd_Smed_v6_14842_0_1	gi|22027624|ref|NP_665694.1|	49.3	9.61e-09	TNF receptor-associated factor 4	TRAF4
dd_Smed_v6_15039_0_1	gi|4759254|ref|NP_004611.1|	49.3	7.06e-08	TNF receptor associated factor 6	TRAF6
dd_Smed_v6_15545_0_1	gi|24025688|ref|NP_699202.1|	42	1.77e-05	ligand of numb-protein X 2	LNX2
dd_Smed_v6_15562_0_1	gi|40807469|ref|NP_005870.2|	69.3	1.54e-14	TRAF interacting protein	TRAIP
dd_Smed_v6_15642_0_1	gi|22027612|ref|NP_066961.2|	74.7	4.69e-16	TNF receptor-associated factor 2	TRAF2
dd_Smed_v6_1574_6_9	gi|22027616|ref|NP_003291.2|	89.7	5.3e-20	TNF receptor-associated factor 3	TRAF3
dd_Smed_v6_15776_0_1	gi|221139764|ref|NP_065952.2|	47.4	1.96e-08	CTD-binding SR-like protein rA9	KIAA1542
dd_Smed_v6_16046_0_4	gi|4759254|ref|NP_004611.1|	35.8	0.000164	TNF receptor associated factor 6	TRAF6
dd_Smed_v6_16183_0_1	gi|57529737|ref|NP_055824.1|	41.6	1.48e-05	PDZ domain containing ring finger 3	PDZRN3
dd_Smed_v6_16468_0_1	gi|22027612|ref|NP_066961.2|	43.5	2.86e-06	TNF receptor associated factor 2	TRAF2
dd_Smed_v6_16504_0_1	gi|11545910|ref|NP_071444.1|	47.4	3.81e-08	baculoviral IAP repeat-containing 7 (livin)	BIRC7
dd_Smed_v6_168_0_1	gi|22027612|ref|NP_066961.2|	150	1.78e-39	TNF receptor-associated factor 2	TRAF2
dd_Smed_v6_1692_0_1	No human RING/UBOX homolog found
dd_Smed_v6_1704_0_1	gi|30348954|ref|NP_065825.1|	276	3.59e-79	mindbomb homolog 1 (Drosophila)	MIB1
dd_Smed_v6_17046_0_1	gi|4759254|ref|NP_004611.1|	61.2	6.84e-12	TNF receptor-associated factor 6	TRAF6
dd_Smed_v6_17286_0_1	gi|4759254|ref|NP_004611.1|	46.6	3.91e-07	TNF receptor associated factor 6	TRAF6
dd_Smed_v6_17342_0_1	gi|51988887|ref|NP_065921.2|	39.7	1.79e-05	SH3 domain containing ring finger 1	SH3RF1
dd_Smed_v6_17389_0_1	gi|221139764|ref|NP_065952.2|	42.4	9.45e-06	CTD-binding SR-like protein rA9	KIAA1542
dd_Smed_v6_17551_0_1	gi|22027612|ref|NP_066961.2|	130	8.36e-34	TNF receptor-associated factor 2	TRAF2
dd_Smed_v6_17728_0_1	gi|4502139|ref|NP_001156.1|	43.9	2.44e-06	baculoviral IAP repeat-containing 3	BIRC3
dd_Smed_v6_1802_0_1	gi|5454168|ref|NP_006453.1|	158	7.95e-45	RanBP-type and C3HC4-type zinc finger containing 1	RBCK1
dd_Smed_v6_1803_0_1	gi|32528299|ref|NP_001158.2|	100	6.76e-24	baculoviral IAP repeat-containing 4	BIRC4
dd_Smed_v6_18055_0_1	gi|40805104|ref|NP_005793.2|	51.2	1.34e-08	topoisomerase I binding, arginine/serine-rich	TOPORS
dd_Smed_v6_18067_0_1	gi|24025688|ref|NP_699202.1|	32	0.000415	ligand of numb-protein X 2	LNX2
dd_Smed_v6_18178_0_1	gi|4759254|ref|NP_004611.1|	60.5	2.12e-11	TNF receptor-associated factor 6	TRAF6
dd_Smed_v6_18434_0_1	gi|4502141|ref|NP_001157.1|	39.3	5.03e-06	baculoviral IAP repeat containing 2	BIRC2
dd_Smed_v6_1852_0_1	gi|37577175|ref|NP_073618.3|	81.6	8.61e-18	ring finger protein 38	RNF38
dd_Smed_v6_1858_0_1	gi|6005964|ref|NP_009075.1|	126	4.37e-33	polycomb group ring finger 2	PCGF2
dd_Smed_v6_18686_0_1	gi|24025688|ref|NP_699202.1|	30.8	0.001	ligand of numb-protein X 2	LNX2
dd_Smed_v6_18711_0_1	gi|22027616|ref|NP_003291.2|	40	6.9e-07	TNF receptor associated factor 3	TRAF3
dd_Smed_v6_19170_0_3	gi|4502139|ref|NP_001156.1|	48.5	1.67e-09	baculoviral IAP repeat-containing 3	BIRC3
dd_Smed_v6_19217_0_1	gi|77404348|ref|NP_001029082.1|	62	7.14e-12	TNF receptor-associated factor 5	TRAF5
dd_Smed_v6_1923_0_1	gi|14149702|ref|NP_056343.1|	144	2.23e-39	ring finger protein 167	RNF167
dd_Smed_v6_1934_0_1	gi|223278368|ref|NP_004201.3|	96.7	7.28e-23	neuralized homolog (Drosophila)	NEURL
dd_Smed_v6_19487_0_1	gi|24025688|ref|NP_699202.1|	34.3	3.84e-05	ligand of numb-protein X 2	LNX2
dd_Smed_v6_19551_0_1	gi|87241872|ref|NP_777563.2|	41.2	1.4e-05	ring finger protein 151	RNF151
dd_Smed_v6_1991_0_1	gi|22027616|ref|NP_003291.2|	199	4.61e-59	TNF receptor associated factor 3	TRAF3
dd_Smed_v6_1997_0_1	gi|188497705|ref|NP_006759.3|	56.6	1.24e-09	BRCA1 associated protein	BRAP
dd_Smed_v6_2015_0_1	gi|22027616|ref|NP_003291.2|	67.4	1.64e-13	TNF receptor-associated factor 3	TRAF3
dd_Smed_v6_2026_0_1	gi|22027616|ref|NP_003291.2|	73.9	4.27e-15	TNF receptor-associated factor 3	TRAF3
dd_Smed_v6_20341_0_1	gi|4759254|ref|NP_004611.1|	100	2.34e-24	TNF receptor-associated factor 6	TRAF6
dd_Smed_v6_2039_0_1	gi|27436877|ref|NP_775107.1|	57	3.38e-10	tripartite motif-containing 59	TRIM59
dd_Smed_v6_20691_0_1	gi|44680139|ref|NP_203127.3|	57.8	2.03e-12	baculoviral IAP repeat-containing 8	BIRC8
dd_Smed_v6_20713_0_1	gi|4502139|ref|NP_001156.1|	45.1	2.17e-08	baculoviral IAP repeat containing 3	BIRC3
dd_Smed_v6_20801_0_1	gi|77404348|ref|NP_001029082.1|	74.7	2.81e-17	TNF receptor associated factor 5	TRAF5
dd_Smed_v6_21033_0_1	gi|221139764|ref|NP_065952.2|	43.9	1.12e-06	CTD-binding SR-like protein rA9	KIAA1542
dd_Smed_v6_2104_0_1	gi|4502141|ref|NP_001157.1|	42.7	2.33e-06	baculoviral IAP repeat-containing 2	BIRC2
dd_Smed_v6_2121_0_1	sp|Q9UNE7|ref|NP_005852|	253	1.7e-84	STIP1 homology and U-box containing protein 1	STUB1
dd_Smed_v6_2170_0_1	gi|22027612|ref|NP_066961.2|	47	4.23e-07	TNF receptor-associated factor 2	TRAF2
dd_Smed_v6_21713_0_1	gi|30425370|ref|NP_848545.1|	67.4	6.43e-15	membrane associated ring-CH-type finger 3	MARCH3
dd_Smed_v6_2194_0_1	gi|27436925|ref|NP_115807.1|	440	1.03e-148	synovial apoptosis inhibitor 1, synoviolin	SYVN1
dd_Smed_v6_22203_0_1	No human RING/UBOX homolog found
dd_Smed_v6_2277_0_1	gi|4759254|ref|NP_004611.1|	48.9	4.81e-08	TNF receptor associated factor 6	TRAF6
dd_Smed_v6_23131_0_1	sp|O95155|ref|NP_006039|	233	1.31e-69	ubiquitination factor E4B (UFD2 homolog, yeast)	UBE4B
dd_Smed_v6_23201_0_1	gi|4502141|ref|NP_001157.1|	43.5	2.28e-06	baculoviral IAP repeat-containing 2	BIRC2
dd_Smed_v6_23219_0_1	gi|54792146|ref|NP_258411.2|	33.5	0.000136	tripartite motif containing 47	TRIM47
dd_Smed_v6_2331_0_1	gi|20336207|ref|NP_612115.1|	112	3.23e-26	transcriptional regulator ATRX isoform 3
dd_Smed_v6_23413_0_1	gi|73747840|ref|NP_001027026.1|	45.1	1.26e-06	LON peptidase N-terminal domain and ring finger 3	LONRF3
dd_Smed_v6_2391_0_1	gi|4759254|ref|NP_004611.1|	53.1	1.32e-08	TNF receptor associated factor 6	TRAF6
dd_Smed_v6_24063_0_1	No human RING/UBOX homolog found
dd_Smed_v6_2436_0_1	gi|14150005|ref|NP_115644.1|	136	8.38e-41	zinc and ring finger 1	ZNRF1
dd_Smed_v6_2453_0_1	gi|282394030|ref|NP_543151.2|	53.9	1.5e-09	mindbomb homolog 2 (Drosophila)	MIB2
dd_Smed_v6_24910_0_5	gi|134288906|ref|NP_001004342.3|	32	0.00079	tripartite motif containing 67	TRIM67
dd_Smed_v6_25112_0_1	gi|22027612|ref|NP_066961.2|	52.4	3.28e-09	TNF receptor-associated factor 2	TRAF2
dd_Smed_v6_2599_0_1	gi|77404348|ref|NP_001029082.1|	63.9	1.83e-12	TNF receptor-associated factor 5	TRAF5
dd_Smed_v6_2627_0_1	gi|38788243|ref|NP_037394.2|	229	1.6e-67	myosin regulatory light chain interacting protein	MYLIP
dd_Smed_v6_2662_0_1	gi|5454168|ref|NP_006453.1|	145	3.68e-40	RanBP-type and C3HC4-type zinc finger containing 1	RBCK1
dd_Smed_v6_2669_0_1	gi|22027616|ref|NP_003291.2|	129	6.68e-34	TNF receptor-associated factor 3	TRAF3
dd_Smed_v6_26821_0_1	gi|29788758|ref|NP_060904.2|	44.3	2.73e-08	ring finger protein 130	RNF130
dd_Smed_v6_2712_2_1	No human RING/UBOX homolog found
dd_Smed_v6_2712_3_9	gi|5454168|ref|NP_006453.1|	66.2	6.16e-14	RanBP-type and C3HC4-type zinc finger containing 1	RBCK1
dd_Smed_v6_27323_0_1	gi|5454168|ref|NP_006453.1|	62	3.42e-12	RanBP-type and C3HC4-type zinc finger containing 1	RBCK1
dd_Smed_v6_27379_0_1	gi|30348954|ref|NP_065825.1|	47.4	3.26e-09	mindbomb homolog 1 (Drosophila)	MIB1
dd_Smed_v6_27885_0_1	gi|4759254|ref|NP_004611.1|	58.9	2.92e-12	TNF receptor-associated factor 6	TRAF6
dd_Smed_v6_2817_0_1	gi|4759254|ref|NP_004611.1|	77	7.17e-17	TNF receptor-associated factor 6	TRAF6
dd_Smed_v6_28174_0_1	gi|149408115|ref|NP_075564.3|	35.4	0.000317	chromosome 16 open reading frame 28	C16orf28
dd_Smed_v6_2819_0_1	gi|5454168|ref|NP_006453.1|	147	6.78e-39	RanBP-type and C3HC4-type zinc finger containing 1	RBCK1
dd_Smed_v6_2844_0_1	gi|37577175|ref|NP_073618.3|	100	6.59e-25	ring finger protein 38	RNF38
dd_Smed_v6_28638_0_1	gi|22027612|ref|NP_066961.2|	53.5	2.14e-09	TNF receptor-associated factor 2	TRAF2
dd_Smed_v6_2867_0_1	gi|282394030|ref|NP_543151.2|	49.7	5.46e-08	mindbomb homolog 2 (Drosophila)	MIB2
dd_Smed_v6_2916_0_1	gi|22027612|ref|NP_066961.2|	122	2.11e-32	TNF receptor associated factor 2	TRAF2
dd_Smed_v6_2937_0_1	gi|4759254|ref|NP_004611.1|	43.5	2.37e-06	TNF receptor-associated factor 6	TRAF6
dd_Smed_v6_29967_0_1	gi|4759254|ref|NP_004611.1|	58.5	3.83e-11	TNF receptor-associated factor 6	TRAF6
dd_Smed_v6_30148_0_1	gi|221139764|ref|NP_065952.2|	46.2	5.21e-09	CTD-binding SR-like protein rA9	KIAA1542
dd_Smed_v6_3038_0_1	gi|4759254|ref|NP_004611.1|	64.3	1.08e-12	TNF receptor associated factor 6	TRAF6
dd_Smed_v6_3097_0_1	gi|77404348|ref|NP_001029082.1|	121	1.08e-30	TNF receptor-associated factor 5	TRAF5
dd_Smed_v6_3101_0_1	gi|157266328|ref|NP_000456.2|	60.8	2.43e-12	BRCA1 associated RING domain 1	BARD1
dd_Smed_v6_3201_0_1	gi|22027616|ref|NP_003291.2|	143	1.29e-38	TNF receptor-associated factor 3	TRAF3
dd_Smed_v6_3281_0_1	gi|187761373|ref|NP_005735.2|	74.7	1.75e-15	ariadne homolog	ARIH1
dd_Smed_v6_330_0_1	gi|54112420|ref|NP_733762.2|	321	5.09e-96	Cas-Br-M ecotropic retroviral transforming sequence b	CBLB
dd_Smed_v6_3334_0_1	gi|221139764|ref|NP_065952.2|	59.7	2.68e-10	PHD and ring finger domains 1	PHRF1
dd_Smed_v6_33403_0_1	No human RING/UBOX homolog found
dd_Smed_v6_3398_0_1	gi|45594312|ref|NP_115647.2|	42.4	9.52e-05	TNF receptor associated factor 7	TRAF7
dd_Smed_v6_3416_0_1	gi|30348954|ref|NP_065825.1|	58.5	1.53e-10	mindbomb homolog 1 (Drosophila)	MIB1
dd_Smed_v6_3437_0_1	gi|30348954|ref|NP_065825.1|	60.8	4.47e-11	mindbomb homolog 1 (Drosophila)	MIB1
dd_Smed_v6_3468_0_1	gi|7657508|ref|NP_055063.1|	47.4	1.41e-08	ring-box 1	RBX1
dd_Smed_v6_3468_1_1	gi|50409810|ref|NP_001002244.1|	41.6	9.88e-08	anaphase promoting complex subunit 11	ANAPC11
dd_Smed_v6_3477_0_1	gi|31742478|ref|NP_006306.2|	192	7.33e-62	polycomb group ring finger 3	PCGF3
dd_Smed_v6_3481_0_1	gi|114199475|ref|NP_055211.2|	390	2.22e-123	vacuolar protein sorting 41 homolog (S. cerevisiae)	VPS41
dd_Smed_v6_3486_0_1	gi|5454168|ref|NP_006453.1|	88.6	8.64e-21	RanBP-type and C3HC4-type zinc finger containing 1	RBCK1
dd_Smed_v6_3487_0_1	gi|7657522|ref|NP_055060.1|	118	3.32e-37	ring finger protein 7	RNF7
dd_Smed_v6_35439_0_1	gi|21071052|ref|NP_003062.2|	35	0.000185	helicase-like transcription factor	HLTF
dd_Smed_v6_3562_0_1	gi|4759254|ref|NP_004611.1|	54.7	1.39e-09	TNF receptor-associated factor 6	TRAF6
dd_Smed_v6_3650_0_1	gi|77404348|ref|NP_001029082.1|	72.4	3.18e-15	TNF receptor associated factor 5	TRAF5
dd_Smed_v6_3655_0_1	gi|188497705|ref|NP_006759.3|	40.8	2.29e-05	BRCA1 associated protein	BRAP
dd_Smed_v6_3677_0_1	gi|4759254|ref|NP_004611.1|	89	1.31e-20	TNF receptor-associated factor 6	TRAF6
dd_Smed_v6_3693_0_1	gi|282394030|ref|NP_543151.2|	50.4	8.15e-08	mindbomb homolog 2 (Drosophila)	MIB2
dd_Smed_v6_3706_0_1	gi|22027616|ref|NP_003291.2|	98.6	1.71e-23	TNF receptor-associated factor 3	TRAF3
dd_Smed_v6_3775_0_1	gi|188497705|ref|NP_006759.3|	51.2	3.25e-08	BRCA1 associated protein	BRAP
dd_Smed_v6_3780_0_1	gi|33620769|ref|NP_008841.2|	177	1.59e-46	retinoblastoma binding protein 6	RBBP6
dd_Smed_v6_37969_0_1	gi|221139764|ref|NP_065952.2|	50.8	2.36e-10	CTD-binding SR-like protein rA9	KIAA1542
dd_Smed_v6_3837_0_1	gi|22027612|ref|NP_066961.2|	233	3.21e-71	TNF receptor associated factor 2	TRAF2
dd_Smed_v6_38544_0_1	No human RING/UBOX homolog found
dd_Smed_v6_3868_0_1	gi|37675277|ref|NP_932351.1|	55.8	1.59e-10	ring finger protein 148	RNF148
dd_Smed_v6_3875_0_1	gi|22027616|ref|NP_003291.2|	56.6	8.26e-11	TNF receptor-associated factor 3	TRAF3
dd_Smed_v6_3878_0_1	gi|34452681|ref|NP_055683.3|	74.7	1.18e-15	ring finger protein 10	RNF10
dd_Smed_v6_3937_0_1	gi|231573214|ref|NP_056380.2|	220	2.45e-59	zinc finger protein 294	ZNF294
dd_Smed_v6_3952_0_1	gi|22027612|ref|NP_066961.2|	114	9.43e-29	TNF receptor-associated factor 2	TRAF2
dd_Smed_v6_3984_0_1	gi|221139764|ref|NP_065952.2|	57.4	7.67e-10	PHD and ring finger domains 1	PHRF1
dd_Smed_v6_4025_0_1	gi|109150431|ref|NP_060469.4|	216	3.8e-60	ring finger protein 31	RNF31
dd_Smed_v6_4070_0_1	gi|7662230|ref|NP_055586.1|	305	2.49e-90	ring finger protein 40	RNF40
dd_Smed_v6_4074_0_1	gi|109150431|ref|NP_060469.4|	128	2.33e-32	ring finger protein 31	RNF31
dd_Smed_v6_40805_0_1	No human RING/UBOX homolog found
dd_Smed_v6_4082_0_1	gi|4502141|ref|NP_001157.1|	43.1	2.26e-06	baculoviral IAP repeat-containing 2	BIRC2
dd_Smed_v6_4083_0_2	gi|188497705|ref|NP_006759.3|	175	4.33e-48	BRCA1 associated protein	BRAP
dd_Smed_v6_41377_0_1	No human RING/UBOX homolog found
dd_Smed_v6_4144_0_1	gi|57529737|ref|NP_055824.1|	33.1	0.00039	PDZ domain containing ring finger 3	PDZRN3
dd_Smed_v6_4148_0_1	gi|22027612|ref|NP_066961.2|	210	1.29e-63	TNF receptor-associated factor 2	TRAF2
dd_Smed_v6_4187_0_1	gi|31542783|ref|NP_689480.2|	102	1.09e-27	ring finger protein 185	RNF185
dd_Smed_v6_42127_0_1	gi|21314654|ref|NP_009149.2|	37.4	3.69e-05	ring finger protein 139	RNF139
dd_Smed_v6_4217_0_1	sp|Q13356|ref|NP_055152|	440	3.91e-151	peptidylprolyl isomerase (cyclophilin)-like 2	PPIL2
dd_Smed_v6_4224_0_1	gi|187761373|ref|NP_005735.2|	549	0	ariadne homolog	ARIH1
dd_Smed_v6_4236_0_1	gi|27597061|ref|NP_056070.1|	394	2.51e-113	ubiquitin protein ligase E3 component n-recognin 2	UBR2
dd_Smed_v6_42939_0_1	gi|40805104|ref|NP_005793.2|	51.2	3.14e-10	topoisomerase I binding, arginine/serine-rich	TOPORS
dd_Smed_v6_4338_0_1	gi|44680139|ref|NP_203127.3|	42.7	2.99e-06	baculoviral IAP repeat containing 8	BIRC8
dd_Smed_v6_4379_0_1	gi|82659109|ref|NP_065816.2|	44.3	1.99e-06	ubiquitin protein ligase E3 component n-recognin 4	UBR4
dd_Smed_v6_4392_0_1	gi|22027616|ref|NP_003291.2|	186	1.55e-53	TNF receptor-associated factor 3	TRAF3
dd_Smed_v6_4420_0_1	gi|22027612|ref|NP_066961.2|	109	3.09e-27	TNF receptor associated factor 2	TRAF2
dd_Smed_v6_4440_0_1	gi|5454168|ref|NP_006453.1|	228	6.73e-70	RanBP-type and C3HC4-type zinc finger containing 1	RBCK1
dd_Smed_v6_44806_0_1	gi|77404348|ref|NP_001029082.1|	37.7	2.7e-06	TNF receptor-associated factor 5	TRAF5
dd_Smed_v6_44960_0_1	gi|14042925|ref|NP_114404.1|	34.3	7.43e-05	ring finger protein 26	RNF26
dd_Smed_v6_45208_0_1	gi|40807469|ref|NP_005870.2|	57.8	8.56e-12	TRAF interacting protein	TRAIP
dd_Smed_v6_4528_0_1	gi|4759254|ref|NP_004611.1|	45.4	2.68e-06	TNF receptor-associated factor 6	TRAF6
dd_Smed_v6_4529_0_1	gi|27436925|ref|NP_115807.1|	51.2	1.39e-08	synovial apoptosis inhibitor 1, synoviolin	SYVN1
dd_Smed_v6_4550_0_1	gi|17978485|ref|NP_065908.1|	384	9.29e-120	VPS18 core subunit of CORVET and HOPS complexes	VPS18
dd_Smed_v6_4558_0_1	sp|Q14139|ref|NP_004779|	434	2.83e-136	ubiquitination factor E4A (UFD2 homolog, yeast)	UBE4A
dd_Smed_v6_4584_0_1	gi|33589846|ref|NP_005876.2|	608	0	E3 ubiquitin-protein ligase MARCH6	MARCH6
dd_Smed_v6_4602_0_1	gi|8923415|ref|NP_060294.1|	282	1.39e-94	membrane associated ring-CH-type finger 5	MARCH5
dd_Smed_v6_4609_0_1	gi|37588869|ref|NP_071347.2|	46.2	1.22e-06	ring finger protein 123	RNF123
dd_Smed_v6_4623_0_1	gi|22027612|ref|NP_066961.2|	103	6.25e-25	TNF receptor-associated factor 2	TRAF2
dd_Smed_v6_4626_0_1	gi|32528299|ref|NP_001158.2|	84.7	2.91e-19	baculoviral IAP repeat-containing 4	BIRC4
dd_Smed_v6_47022_0_1	gi|4759254|ref|NP_004611.1|	46.2	2.73e-09	TNF receptor-associated factor 6	TRAF6
dd_Smed_v6_4755_0_1	gi|19913361|ref|NP_579891.1|	455	2.15e-149	Wolf-Hirschhorn syndrome candidate 1 protein isoform 5
dd_Smed_v6_4767_0_1	gi|56550059|ref|NP_001008226.1|	283	3.44e-87	CCR4-NOT transcription complex, subunit 4	CNOT4
dd_Smed_v6_47736_0_1	gi|4502141|ref|NP_001157.1|	40	1.58e-05	baculoviral IAP repeat-containing 2	BIRC2
dd_Smed_v6_4795_0_1	gi|21361137|ref|NP_002495.2|	442	1.91e-139	nuclear transcription factor, X-box binding 1	NFX1
dd_Smed_v6_4827_0_1	gi|4759254|ref|NP_004611.1|	57.8	1.13e-10	TNF receptor-associated factor 6	TRAF6
dd_Smed_v6_4845_0_1	gi|24307991|ref|NP_055904.1|	38.5	0.000359	p53-associated parkin-like cytoplasmic protein	PARC
dd_Smed_v6_48453_0_1	gi|21389515|ref|NP_653327.1|	50.4	2.44e-08	ring finger protein 145	RNF145
dd_Smed_v6_4880_0_1	gi|30348954|ref|NP_065825.1|	73.9	1.69e-15	mindbomb homolog 1 (Drosophila)	MIB1
dd_Smed_v6_4887_0_1	gi|21361732|ref|NP_060790.2|	389	1.4e-136	ring finger protein 121	RNF121
dd_Smed_v6_4893_0_1	gi|22027616|ref|NP_003291.2|	110	1.01e-26	TNF receptor associated factor 3	TRAF3
dd_Smed_v6_490_0_20	gi|24025688|ref|NP_699202.1|	43.1	1.07e-07	ligand of numb-protein X 2	LNX2
dd_Smed_v6_4921_0_1	gi|157266328|ref|NP_000456.2|	55.5	3.43e-10	BRCA1 associated RING domain 1	BARD1
dd_Smed_v6_4933_0_1	gi|221139764|ref|NP_065952.2|	49.7	3.85e-07	PHD and ring finger domains 1	PHRF1
dd_Smed_v6_4972_0_1	No human RING/UBOX homolog found
dd_Smed_v6_4997_0_1	gi|8923613|ref|NP_060393.1|	202	4.85e-63	membrane associated ring-CH-type finger 1	MARCH1
dd_Smed_v6_5004_0_1	gi|31542783|ref|NP_689480.2|	174	1.73e-54	ring finger protein 185	RNF185
dd_Smed_v6_50157_0_1	gi|30425370|ref|NP_848545.1|	82.8	1.05e-20	membrane associated ring-CH-type finger 3	MARCH3
dd_Smed_v6_50305_0_1	No human RING/UBOX homolog found
dd_Smed_v6_5084_0_1	gi|33636758|ref|NP_112225.2|	108	5.32e-29	ring finger protein 146	RNF146
dd_Smed_v6_5165_0_1	gi|205830432|ref|NP_004638.2|	80.9	3.15e-17	D4, zinc and double PHD fingers family 1	DPF1
dd_Smed_v6_5173_0_1	gi|5032071|ref|NP_005776.1|	314	8.09e-108	ring finger protein 41	RNF41
dd_Smed_v6_5198_0_1	gi|113417068|ref|XP_001128827.1|	308	2.94e-87	mitogen-activated protein kinase kinase kinase 1	MAP3K1
dd_Smed_v6_52018_0_1	gi|221139764|ref|NP_065952.2|	39.7	1.07e-05	CTD-binding SR-like protein rA9	KIAA1542
dd_Smed_v6_5260_0_1	gi|21389515|ref|NP_653327.1|	119	2.67e-29	ring finger protein 145	RNF145
dd_Smed_v6_53188_0_1	gi|22027616|ref|NP_003291.2|	39.7	4.7e-07	TNF receptor associated factor 3	TRAF3
dd_Smed_v6_5329_0_1	gi|4759254|ref|NP_004611.1|	58.9	3.84e-11	TNF receptor-associated factor 6	TRAF6
dd_Smed_v6_5342_0_1	gi|5454168|ref|NP_006453.1|	152	6.17e-43	RanBP-type and C3HC4-type zinc finger containing 1	RBCK1
dd_Smed_v6_5428_0_1	gi|47419909|ref|NP_003843.3|	62.4	3.83e-11	tripartite motif-containing 24	TRIM24
dd_Smed_v6_5432_0_1	gi|53729361|ref|NP_001005373.1|	99	5.86e-23	leucine rich repeat and sterile alpha motif containing 1	LRSAM1
dd_Smed_v6_5467_0_1	gi|24025688|ref|NP_699202.1|	263	2.03e-77	ligand of numb-protein X 2	LNX2
dd_Smed_v6_5473_0_1	gi|45387949|ref|NP_588609.1|	335	9.03e-108	ring finger and SPRY domain containing 1	RSPRY1
dd_Smed_v6_5507_0_1	gi|5031825|ref|NP_005658.1|	102	2.35e-24	ring finger protein 103	RNF103
dd_Smed_v6_5514_0_1	gi|7662486|ref|NP_055716.1|	81.6	6.58e-19	ring finger protein 44	RNF44
dd_Smed_v6_5532_0_1	gi|58331204|ref|NP_065775.1|	206	1.15e-60	ring finger protein 150	RNF150
dd_Smed_v6_55800_0_1	gi|4759254|ref|NP_004611.1|	40	6.22e-07	TNF receptor associated factor 6	TRAF6
dd_Smed_v6_5649_1_1	gi|37588869|ref|NP_071347.2|	316	3.66e-90	ring finger protein 123	RNF123
dd_Smed_v6_56572_0_1	gi|51479192|ref|NP_002922.2|	42.7	1.09e-07	ring finger protein 1	RING1
dd_Smed_v6_5662_0_1	gi|19913361|ref|NP_579891.1|	38.1	9.86e-05	Wolf-Hirschhorn syndrome candidate 1 protein isoform 5
dd_Smed_v6_5665_0_1	gi|4759254|ref|NP_004611.1|	46.6	6.44e-07	TNF receptor-associated factor 6	TRAF6
dd_Smed_v6_5673_0_1	gi|4759254|ref|NP_004611.1|	45.8	1.23e-06	TNF receptor-associated factor 6	TRAF6
dd_Smed_v6_5689_0_2	gi|24025688|ref|NP_699202.1|	51.6	1.73e-09	ligand of numb-protein X 2	LNX2
dd_Smed_v6_5715_0_1	gi|4759254|ref|NP_004611.1|	74.3	8.95e-16	TNF receptor-associated factor 6	TRAF6
dd_Smed_v6_5723_0_1	gi|24025688|ref|NP_699202.1|	44.3	2.03e-08	ligand of numb-protein X 2	LNX2
dd_Smed_v6_5740_0_1	gi|22027612|ref|NP_066961.2|	92.8	3.95e-21	TNF receptor associated factor 2	TRAF2
dd_Smed_v6_57645_0_1	gi|37675277|ref|NP_932351.1|	44.3	3.38e-08	ring finger protein 148	RNF148
dd_Smed_v6_5782_0_1	gi|5454168|ref|NP_006453.1|	78.2	2.93e-17	RanBP-type and C3HC4-type zinc finger containing 1	RBCK1
dd_Smed_v6_5797_0_1	gi|205830432|ref|NP_004638.2|	107	3.14e-26	double PHD fingers 1	DPF1
dd_Smed_v6_5804_0_1	gi|205830432|ref|NP_004638.2|	86.7	3.62e-20	double PHD fingers 1	DPF1
dd_Smed_v6_5825_0_1	gi|205830432|ref|NP_004638.2|	163	3.1e-47	double PHD fingers 1	DPF1
dd_Smed_v6_5841_0_1	gi|30348954|ref|NP_065825.1|	48.5	1.11e-07	mindbomb homolog 1 (Drosophila)	MIB1
dd_Smed_v6_5871_0_1	gi|282394030|ref|NP_543151.2|	52.4	9.2e-09	mindbomb homolog 2 (Drosophila)	MIB2
dd_Smed_v6_5889_0_1	gi|4505225|ref|NP_002422.1|	91.3	1.17e-22	menage a trois homolog 1, cyclin H assembly factor	MNAT1
dd_Smed_v6_5906_0_1	gi|34452684|ref|NP_057204.2|	55.8	1.22e-10	ring finger protein 12	RNF12
dd_Smed_v6_5911_0_1	gi|30348954|ref|NP_065825.1|	65.5	9.78e-13	mindbomb homolog 1 (Drosophila)	MIB1
dd_Smed_v6_593_1_15	gi|282394030|ref|NP_543151.2|	49.3	1.44e-08	mindbomb homolog 2 (Drosophila)	MIB2
dd_Smed_v6_5961_0_1	No human RING/UBOX homolog found
dd_Smed_v6_5986_0_1	No human RING/UBOX homolog found
dd_Smed_v6_6054_0_1	gi|4759254|ref|NP_004611.1|	60.8	1.91e-11	TNF receptor associated factor 6	TRAF6
dd_Smed_v6_6104_0_1	gi|30348954|ref|NP_065825.1|	447	2.18e-137	mindbomb homolog 1 (Drosophila)	MIB1
dd_Smed_v6_6165_0_1	gi|33300635|ref|NP_006773.2|	199	5.71e-62	zinc finger protein-like 1	ZFPL1
dd_Smed_v6_6166_0_1	gi|160948610|ref|NP_742067.3|	394	2.98e-113	zinc finger protein 650	ZNF650
dd_Smed_v6_6206_0_1	gi|62865649|ref|NP_001017368.1|	174	9.75e-52	ring finger and FYVE-like domain containing 1	RFFL
dd_Smed_v6_6226_0_1	gi|55749557|ref|NP_001006611.1|	409	5.52e-143	seven in absentia homolog 1 (Drosophila)	SIAH1
dd_Smed_v6_6250_0_1	gi|194248079|ref|NP_056086.2|	109	9.44e-26	tripartite motif-containing 2	TRIM2
dd_Smed_v6_6283_0_1	gi|19913361|ref|NP_579891.1|	80.5	1.3e-16	Wolf-Hirschhorn syndrome candidate 1 protein isoform 5
dd_Smed_v6_6288_0_1	gi|22027612|ref|NP_066961.2|	73.2	1.51e-15	TNF receptor-associated factor 2	TRAF2
dd_Smed_v6_6290_0_1	gi|112421127|ref|NP_056246.3|	57.4	3.18e-10	tripartite motif-containing 58	TRIM58
dd_Smed_v6_6291_0_1	gi|5454168|ref|NP_006453.1|	132	1.01e-35	RanBP-type and C3HC4-type zinc finger containing 1	RBCK1
dd_Smed_v6_6297_0_1	gi|5032071|ref|NP_005776.1|	67.8	8.52e-15	ring finger protein 41	RNF41
dd_Smed_v6_6332_0_1	gi|20336207|ref|NP_612115.1|	95.9	5.79e-22	transcriptional regulator ATRX isoform 3
dd_Smed_v6_645_0_1	gi|282394030|ref|NP_543151.2|	53.1	1.21e-08	mindbomb homolog 2 (Drosophila)	MIB2
dd_Smed_v6_6465_0_1	gi|38679905|ref|NP_775818.2|	46.6	6.85e-07	tripartite motif-containing 65	TRIM65
dd_Smed_v6_6485_0_1	gi|22027616|ref|NP_003291.2|	119	2.49e-30	TNF receptor-associated factor 3	TRAF3
dd_Smed_v6_6521_0_1	gi|19913361|ref|NP_579891.1|	154	1.44e-40	Wolf-Hirschhorn syndrome candidate 1 protein isoform 5
dd_Smed_v6_6556_0_1	gi|33620769|ref|NP_008841.2|	53.5	5.72e-09	retinoblastoma binding protein 6	RBBP6
dd_Smed_v6_66336_0_1	gi|221139764|ref|NP_065952.2|	39.7	1.99e-05	PHD and ring finger domains 1	PHRF1
dd_Smed_v6_6660_0_1	gi|194248079|ref|NP_056086.2|	118	8.52e-29	tripartite motif-containing 2	TRIM2
dd_Smed_v6_6678_0_1	gi|17978477|ref|NP_068375.3|	192	1.11e-53	vacuolar protein sorting 11 homolog (S. cerevisiae)	VPS11
dd_Smed_v6_67480_0_1	gi|284447287|ref|NP_775918.2|	38.5	1.45e-05	ring finger protein 149	RNF149
dd_Smed_v6_6768_0_1	gi|22027616|ref|NP_003291.2|	89.4	2.61e-20	TNF receptor-associated factor 3	TRAF3
dd_Smed_v6_6780_0_1	gi|52426745|ref|NP_005179.2|	387	8.96e-126	Cas-Br-M ecotropic retroviral transforming sequence	CBL
dd_Smed_v6_6787_0_1	gi|5454168|ref|NP_006453.1|	137	1.81e-40	RANBP2-type and C3HC4-type zinc finger containing 1	RBCK1
dd_Smed_v6_67936_0_1	gi|29788758|ref|NP_060904.2|	38.5	2.96e-06	ring finger protein 130	RNF130
dd_Smed_v6_6800_0_1	gi|282394030|ref|NP_543151.2|	119	6.86e-29	mindbomb homolog 2 (Drosophila)	MIB2
dd_Smed_v6_6852_0_1	gi|24025688|ref|NP_699202.1|	49.7	5.15e-09	ligand of numb-protein X 2	LNX2
dd_Smed_v6_6905_0_1	gi|109134327|ref|NP_057209.3|	77	2.74e-17	PTD016 protein	LOC51136
dd_Smed_v6_6913_0_1	gi|7657520|ref|NP_055187.1|	124	2.01e-35	ring finger protein 11	RNF11
dd_Smed_v6_6964_0_3	gi|30348954|ref|NP_065825.1|	49.3	2.53e-09	mindbomb homolog 1 (Drosophila)	MIB1
dd_Smed_v6_7016_0_1	gi|30348954|ref|NP_065825.1|	55.5	2.38e-09	mindbomb homolog 1 (Drosophila)	MIB1
dd_Smed_v6_7071_0_1	No human RING/UBOX homolog found
dd_Smed_v6_7110_0_1	gi|22749145|ref|NP_689766.1|	117	2.64e-31	ring finger protein 217	RNF217
dd_Smed_v6_7122_0_1	gi|74027249|ref|NP_056990.3|	99.4	2.83e-23	tripartite motif-containing 33	TRIM33
dd_Smed_v6_7124_0_1	gi|5032071|ref|NP_005776.1|	47.8	1.03e-07	ring finger protein 41	RNF41
dd_Smed_v6_72617_0_1	gi|57165361|ref|NP_689683.2|	43.5	1.54e-08	ring finger protein 165	RNF165
dd_Smed_v6_7291_0_1	gi|4759254|ref|NP_004611.1|	107	1.81e-26	TNF receptor-associated factor 6	TRAF6
dd_Smed_v6_7294_0_2	gi|115430235|ref|NP_001041666.1|	43.9	6.94e-06	ubiquitin like with PHD and ring finger domains 1	UHRF1
dd_Smed_v6_73473_0_1	gi|221139764|ref|NP_065952.2|	35.4	0.000223	CTD-binding SR-like protein rA9	KIAA1542
dd_Smed_v6_7394_0_1	gi|221139764|ref|NP_065952.2|	61.2	1.31e-10	PHD and ring finger domains 1	PHRF1
dd_Smed_v6_7396_0_1	gi|58331204|ref|NP_065775.1|	135	7.61e-36	ring finger protein 150	RNF150
dd_Smed_v6_7426_0_1	gi|209180481|ref|NP_079090.2|	118	1.43e-30	Cas-Br-M ecotropic retroviral transforming sequence-like 1	CBLL1
dd_Smed_v6_7475_0_1	sp|O95155|ref|NP_006039|	392	1.14e-119	ubiquitination factor E4B (UFD2 homolog, yeast)	UBE4B
dd_Smed_v6_7487_0_1	gi|109150431|ref|NP_060469.4|	196	4.49e-54	ring finger protein 31	RNF31
dd_Smed_v6_7519_0_1	gi|4759254|ref|NP_004611.1|	56.6	3.03e-10	TNF receptor-associated factor 6	TRAF6
dd_Smed_v6_7536_0_1	gi|5902158|ref|NP_008909.1|	233	1.01e-76	ring finger protein 113A	RNF113A
dd_Smed_v6_7538_0_1	gi|30348954|ref|NP_065825.1|	49.3	3.86e-08	mindbomb homolog 1 (Drosophila)	MIB1
dd_Smed_v6_75625_0_1	gi|7662486|ref|NP_055716.1|	47	4.56e-09	ring finger protein 44	RNF44
dd_Smed_v6_76286_0_1	No human RING/UBOX homolog found
dd_Smed_v6_7654_0_1	gi|12383066|ref|NP_073737.1|	63.5	1.73e-11	membrane associated ring-CH-type finger 7	MARCH7
dd_Smed_v6_7660_0_1	gi|87241872|ref|NP_777563.2|	52.4	2.21e-09	ring finger protein 151	RNF151
dd_Smed_v6_7689_0_1	gi|21071001|ref|NP_001135.3|	238	9.64e-72	autocrine motility factor receptor	AMFR
dd_Smed_v6_7796_0_1	No human RING/UBOX homolog found
dd_Smed_v6_7801_0_1	sp|O94941|ref|NP_055763|	50.4	1.72e-08	U-box domain containing 5	UBOX5
dd_Smed_v6_7881_0_1	gi|19913361|ref|NP_579891.1|	44.7	3.81e-06	Wolf-Hirschhorn syndrome candidate 1 protein isoform 5
dd_Smed_v6_7882_0_1	gi|45594312|ref|NP_115647.2|	374	5.59e-123	TNF receptor-associated factor 7	TRAF7
dd_Smed_v6_7918_0_1	gi|237858654|ref|NP_112216.3|	149	1.33e-45	ring finger protein 170	RNF170
dd_Smed_v6_7950_0_1	gi|22027616|ref|NP_003291.2|	76.6	1.74e-16	TNF receptor associated factor 3	TRAF3
dd_Smed_v6_79682_0_1	gi|221139764|ref|NP_065952.2|	44.7	1.3e-08	CTD-binding SR-like protein rA9	KIAA1542
dd_Smed_v6_8004_0_1	gi|4759254|ref|NP_004611.1|	52.4	8.53e-09	TNF receptor associated factor 6	TRAF6
dd_Smed_v6_802_0_1	gi|237858654|ref|NP_112216.3|	141	3.97e-40	ring finger protein 170	RNF170
dd_Smed_v6_8046_0_1	gi|4759254|ref|NP_004611.1|	138	7.89e-37	TNF receptor-associated factor 6	TRAF6
dd_Smed_v6_8109_0_1	gi|22027616|ref|NP_003291.2|	86.3	1.54e-19	TNF receptor-associated factor 3	TRAF3
dd_Smed_v6_81309_0_1	gi|14149702|ref|NP_056343.1|	61.6	1.49e-13	ring finger protein 167	RNF167
dd_Smed_v6_8155_1_1	gi|32528299|ref|NP_001158.2|	62.8	2.24e-12	baculoviral IAP repeat-containing 4	BIRC4
dd_Smed_v6_8166_0_1	gi|4505721|ref|NP_000277.1|	103	2.34e-26	peroxisomal biogenesis factor 12	PEX12
dd_Smed_v6_8386_0_1	gi|190341104|ref|NP_055978.4|	474	2.01e-157	tripartite motif containing 9	TRIM9
dd_Smed_v6_8395_0_1	gi|30794216|ref|NP_112223.1|	127	3.48e-32	tripartite motif-containing 56	TRIM56
dd_Smed_v6_83991_0_1	gi|4505715|ref|NP_002608.1|	37.4	3.08e-06	peroxisome biogenesis factor 10	PEX10
dd_Smed_v6_8447_0_1	gi|4502139|ref|NP_001156.1|	42.7	3.15e-06	baculoviral IAP repeat containing 3	BIRC3
dd_Smed_v6_84492_0_1	gi|11545910|ref|NP_071444.1|	37.4	3.05e-06	baculoviral IAP repeat-containing 7 (livin)	BIRC7
dd_Smed_v6_84601_0_1	gi|21630277|ref|NP_660215.1|	35	4e-05	tripartite motif containing 11	TRIM11
dd_Smed_v6_84672_0_1	gi|221139764|ref|NP_065952.2|	44.3	1.19e-07	CTD-binding SR-like protein rA9	KIAA1542
dd_Smed_v6_8604_0_1	gi|47419909|ref|NP_003843.3|	60.5	9.43e-11	tripartite motif containing 24	TRIM24
dd_Smed_v6_8691_0_1	gi|221139764|ref|NP_065952.2|	47	1.25e-07	CTD-binding SR-like protein rA9	KIAA1542
dd_Smed_v6_8799_0_1	gi|47419909|ref|NP_003843.3|	50.1	9.72e-08	tripartite motif containing 24	TRIM24
dd_Smed_v6_88252_0_1	gi|7662486|ref|NP_055716.1|	41.6	9.42e-08	ring finger protein 44	RNF44
dd_Smed_v6_8933_0_1	gi|22027612|ref|NP_066961.2|	178	2.38e-49	TNF receptor associated factor 2	TRAF2
dd_Smed_v6_8939_0_1	gi|7657520|ref|NP_055187.1|	93.2	2.65e-26	ring finger protein 11	RNF11
dd_Smed_v6_8989_0_1	gi|6005747|ref|NP_009143.1|	163	9.38e-48	ring finger protein 2	RNF2
dd_Smed_v6_8994_0_1	gi|24025688|ref|NP_699202.1|	205	1.89e-57	ligand of numb-protein X 2	LNX2
dd_Smed_v6_9022_0_1	gi|6552299|ref|NP_009225.1|	44.3	1.29e-05	BRCA1 DNA repair associated	BRCA1
dd_Smed_v6_9026_0_1	gi|34452681|ref|NP_055683.3|	58.5	1.6e-10	ring finger protein 10	RNF10
dd_Smed_v6_9090_0_1	gi|20336207|ref|NP_612115.1|	102	2.39e-23	transcriptional regulator ATRX isoform 3
dd_Smed_v6_9091_0_1	gi|44917608|ref|NP_056061.1|	122	9.79e-32	mahogunin, ring finger 1	MGRN1
dd_Smed_v6_9114_0_1	gi|30348954|ref|NP_065825.1|	84.3	6.22e-19	mindbomb homolog 1 (Drosophila)	MIB1
dd_Smed_v6_9115_0_1	gi|57863277|ref|NP_001009921.1|	498	3.5e-153	vacuolar protein sorting 8 homolog (S. cerevisiae)	VPS8
dd_Smed_v6_9146_0_1	gi|32528299|ref|NP_001158.2|	45.1	5.79e-07	baculoviral IAP repeat-containing 4	BIRC4
dd_Smed_v6_91490_0_1	gi|4504867|ref|NP_003949.1|	40.8	4.2e-07	ring finger protein 8	RNF8
dd_Smed_v6_9317_0_1	gi|109150431|ref|NP_060469.4|	152	4.3e-41	ring finger protein 31	RNF31
dd_Smed_v6_94197_0_1	gi|40805104|ref|NP_005793.2|	42.4	1.98e-07	topoisomerase I binding, arginine/serine-rich	TOPORS
dd_Smed_v6_94260_0_1	gi|77404348|ref|NP_001029082.1|	42.4	4.37e-07	TNF receptor associated factor 5	TRAF5
dd_Smed_v6_9478_0_1	gi|4759254|ref|NP_004611.1|	61.6	1.22e-13	TNF receptor-associated factor 6	TRAF6
dd_Smed_v6_9512_0_1	gi|34878787|ref|NP_071898.2|	68.9	1.17e-14	ring finger protein 25	RNF25
dd_Smed_v6_9528_0_1	gi|21361543|ref|NP_057567.3|	45.4	2.44e-06	PHD finger protein 7	PHF7
dd_Smed_v6_9703_0_1	gi|4759254|ref|NP_004611.1|	62.4	6.36e-12	TNF receptor-associated factor 6	TRAF6
dd_Smed_v6_974_0_1	gi|22027612|ref|NP_066961.2|	109	3.41e-27	TNF receptor-associated factor 2	TRAF2
dd_Smed_v6_9749_0_1	gi|24025688|ref|NP_699202.1|	46.6	2.83e-09	ligand of numb-protein X 2	LNX2
dd_Smed_v6_97741_0_1	gi|55749557|ref|NP_001006611.1|	40	9e-07	seven in absentia homolog 1 (Drosophila)	SIAH1
dd_Smed_v6_9815_0_1	gi|19913361|ref|NP_579891.1|	156	2.27e-41	Wolf-Hirschhorn syndrome candidate 1 protein isoform 5
dd_Smed_v6_9945_0_1	gi|291190787|ref|NP_055872.4|	417	1.51e-118	MYC binding protein 2	MYCBP2
dd_Smed_v6_9989_0_1	gi|190341104|ref|NP_055978.4|	457	1.16e-149	tripartite motif-containing 9	TRIM9

### Sheet: Planarian RNF E3 subfamilies
Major RNF E3 subfamilies present in Schmidtea mediterranea.
Protein Family	Number of Genes	Number of Humans Genes in Subfamily	Representative Genes in Schmidtea mediterranea
TRAF	99	7	dd_Smed_v6_10424_0_1, dd_Smed_v6_10539_0_1, dd_Smed_v6_10569_0_1, dd_Smed_v6_10906_0_1, dd_Smed_v6_10917_0_1, dd_Smed_v6_11059_0_1, dd_Smed_v6_1110_0_1, dd_Smed_v6_11100_0_1, dd_Smed_v6_11354_0_1, dd_Smed_v6_1139_0_1, dd_Smed_v6_1163_0_1, dd_Smed_v6_12718_0_1, dd_Smed_v6_129_2_1, dd_Smed_v6_13061_0_1, dd_Smed_v6_1308_0_1, dd_Smed_v6_13174_0_1, dd_Smed_v6_13517_0_1, dd_Smed_v6_14302_0_1, dd_Smed_v…
IAP	20	5	dd_Smed_v6_10803_0_1, dd_Smed_v6_1187_0_1, dd_Smed_v6_12667_0_1, dd_Smed_v6_16504_0_1, dd_Smed_v6_17728_0_1, dd_Smed_v6_1803_0_1, dd_Smed_v6_18434_0_1, dd_Smed_v6_19170_0_3, dd_Smed_v6_20691_0_1, dd_Smed_v6_20713_0_1, dd_Smed_v6_2104_0_1, dd_Smed_v6_23201_0_1, dd_Smed_v6_4082_0_1, dd_Smed_v6_4338_0_1, dd_Smed_v6_4626_0_1, dd_Smed_v6_47736_0_1, dd_Smed_v6_8155_1_1, dd_Smed_v6_8447_0_1, dd_Smed_v6_…
TRIM/RBCC	18	76	dd_Smed_v6_10311_0_1, dd_Smed_v6_10751_0_1, dd_Smed_v6_12211_0_1, dd_Smed_v6_12595_0_1, dd_Smed_v6_14782_0_1, dd_Smed_v6_2039_0_1, dd_Smed_v6_23219_0_1, dd_Smed_v6_24910_0_5, dd_Smed_v6_6250_0_1, dd_Smed_v6_6290_0_1, dd_Smed_v6_6465_0_1, dd_Smed_v6_6660_0_1, dd_Smed_v6_7122_0_1, dd_Smed_v6_8386_0_1, dd_Smed_v6_8395_0_1, dd_Smed_v6_84601_0_1, dd_Smed_v6_8799_0_1, dd_Smed_v6_9989_0_1
GOLIATH	10	9	dd_Smed_v6_10741_0_2, dd_Smed_v6_14376_0_1, dd_Smed_v6_1923_0_1, dd_Smed_v6_3868_0_1, dd_Smed_v6_5532_0_1, dd_Smed_v6_57645_0_1, dd_Smed_v6_67480_0_1, dd_Smed_v6_67936_0_1, dd_Smed_v6_7396_0_1, dd_Smed_v6_81309_0_1
TRIAD/RBR	9	14	dd_Smed_v6_11580_0_1, dd_Smed_v6_3281_0_1, dd_Smed_v6_4025_0_1, dd_Smed_v6_4074_0_1, dd_Smed_v6_4224_0_1, dd_Smed_v6_4845_0_1, dd_Smed_v6_7110_0_1, dd_Smed_v6_7487_0_1, dd_Smed_v6_9317_0_1,
POLYCOMB	7	8	dd_Smed_v6_10185_0_1, dd_Smed_v6_12141_0_1*, dd_Smed_v6_12753_0_1, dd_Smed_v6_1858_0_1, dd_Smed_v6_3477_0_1, dd_Smed_v6_56572_0_1, dd_Smed_v6_8989_0_1*
MARCH	5	9	dd_Smed_v6_21713_0_1, dd_Smed_v6_4584_0_1, dd_Smed_v6_4602_0_1*, dd_Smed_v6_4997_0_1, dd_Smed_v6_50157_0_1
CBL	5	3	dd_Smed_v6_1035_1_1, dd_Smed_v6_12261_0_1, dd_Smed_v6_330_0_1*, dd_Smed_v6_6780_0_1, dd_Smed_v6_7426_0_1
PEX	4	3	dd_Smed_v6_10411_0_1, dd_Smed_v6_11478_0_1, dd_Smed_v6_8166_0_1, dd_Smed_v6_83991_0_1
UBR	3	4	dd_Smed_v6_4236_0_1, dd_Smed_v6_6166_0_1, dd_Smed_v6_6905_0_1
SIAH	2	3	dd_Smed_v6_6226_0_1, dd_Smed_v6_97741_0_1
LON-RF	2	3	dd_Smed_v6_13331_0_1, dd_Smed_v6_23413_0_1
PRAJA	1	4	dd_Smed_v6_1180_0_1
NEURALIZED	1	3	dd_Smed_v6_1934_0_1
DELTEX	1	5	dd_Smed_v6_5084_0_1
RKHD	Not Found	4
MAKORIN	Not Found	3
BOLD indicates genes screened in this work
* indicates genes that demonstrated phenotypes when knocked down
