## Supplementary Table S2 for "RNAi screen of RING/U-box domain ubiquitin ligases identifies critical regulators of tissue regeneration in planarians"

### Sheet: RNAi screen target list
Table S2. List of RING and U-box genes screened by RNAi.
Smed Contig	GenBank Accn	Gene Symbol	Forward Primer	Reverse Primer
dd_Smed_v6_10019_0_1		RNF8	CATTACCATCCCGGGTTGACGTTCTTGAACAGTTT	CCAATTCTACCCGAAATTCCACTGCCCTTTGAA
dd_Smed_v6_1035_1_1	DN301642	CBLB
dd_Smed_v6_10411_0_1	DN289517	PEX10
dd_Smed_v6_10751_0_1	DN314155	TRIM37
dd_Smed_v6_10841_0_1		LRSAM1	CATTACCATCCCGAAAGCTGCTGAAGCTGATGC	CCAATTCTACCCGAGCAAATATGCCCACAATCC
dd_Smed_v6_1137_0_5	DN314070	RNF8
dd_Smed_v6_11478_0_1	DN296464	PXMP3
dd_Smed_v6_11580_0_1			CATTACCATCCCGTGAATTTGTATTGGACATCCATCGG	CCAATTCTACCCGCCAACCCGAAATGCTGATAAGG
dd_Smed_v6_1180_0_1	DN298153	RNF126
dd_Smed_v6_11860_0_1	DN312819	TRIM13
dd_Smed_v6_12016_0_1	DN314681	TOPORS
dd_Smed_v6_12141_0_1	DN300437	RING1
dd_Smed_v6_12318_0_1	DN309436	RBBP6
dd_Smed_v6_1243_0_3	DN294685	LNX2
dd_Smed_v6_12595_0_1		TRIM9	CATTACCATCCCGAACGAATCTCGGGACAAGTG	CCAATTCTACCCGCTTCTTCACTGCTGCTGTCG
dd_Smed_v6_1271_0_1	DN315198	RNF157
dd_Smed_v6_12753_0_1		PCGF2	CATTACCATCCCGCTGTATCATGAAGCATTTGG	CCAATTCTACCCGGAAGTGAGACTTTCCATTCG
dd_Smed_v6_1276_0_1	DN313865	PRPF19
dd_Smed_v6_1293_0_1	DN296837	RBCK1
dd_Smed_v6_13757_0_1		TOPORS	CATTACCATCCCGACATTTGTGGATGCTTGGATGC	CCAATTCTACCCGGCGACATGCTTTCACTGTTGG
dd_Smed_v6_1395_0_1	DN293275	RNF34
dd_Smed_v6_14099_0_1		ZSWIM2	CATTACCATCCCGTTCGAGAAATAGGCCCAGTG	CCAATTCTACCCGAATGGGAAGGCTTGTGAATG
dd_Smed_v6_14376_0_1		RNF167	CATTACCATCCCGTCCAAATTGTCGCTTGAATG	CCAATTCTACCCGCTTGGATTTCGGTAAACAGG
dd_Smed_v6_15562_0_1		TRAIP	CATTACCATCCCGGAAACTAGATCAGTCTCAAAGC	CCAATTCTACCCGTAAACTGGAGTCGAACTGG
dd_Smed_v6_16046_0_4	DN314152	TRAF6
dd_Smed_v6_16504_0_1		BIRC7	CATTACCATCCCGTCATGCATACAAGCTGAACC	CCAATTCTACCCGAGGAACAATTGCAGCAAAGC
dd_Smed_v6_1852_0_1	DN314747	RNF38
dd_Smed_v6_1858_0_1	DN296532	PCGF2
dd_Smed_v6_1934_0_1	DN313816	NEURL
dd_Smed_v6_2026_0_1	DN314143	TRAF3
dd_Smed_v6_2121_0_1	DN289530	STUB1
dd_Smed_v6_21713_0_1	DN300822	MARCH3
dd_Smed_v6_2194_0_1	DN311754	SYVN1
dd_Smed_v6_2277_0_1	DN292726	TRAF6
dd_Smed_v6_23131_0_1		UBE4B	CATTACCATCCCGATTGACGTCATCAACAATCACC	CCAATTCTACCCGTCGGATCGACATATTCACTTGG
dd_Smed_v6_2627_0_1	DN299250	MYLIP
dd_Smed_v6_2844_0_1		RNF38	CATTACCATCCCGATGAAACTGCTGCATTGAGG	CCAATTCTACCCGCATCACCGACCTGACAAAGG
dd_Smed_v6_330_0_1	DN297074	CBLB
dd_Smed_v6_3477_0_1		PCGF3	CATTACCATCCCGAGGTTATTTAATTGACGCTGTGTCG	CCAATTCTACCCGCTGCCTATCACATTCAATCGATGC
dd_Smed_v6_3487_0_1	DN296797	RNF7
dd_Smed_v6_3693_0_1	DN311977	MIB2
dd_Smed_v6_3780_0_1	DN300017	RBBP6
dd_Smed_v6_3837_0_1	DN294369	TRAF2
dd_Smed_v6_3868_0_1	DN300958	RNF148
dd_Smed_v6_3878_0_1	DN299135	RNF10
dd_Smed_v6_3937_0_1		ZNF294	CATTACCATCCCGTGCTGCAAAGCAAATTATCG	CCAATTCTACCCGGGGCAACGATTGAAAACATC
dd_Smed_v6_3984_0_1	DN294887	PHRF1
dd_Smed_v6_4070_0_1		RNF40	CATTACCATCCCGTGCCAATAGCCAGTGAGATG	CCAATTCTACCCGCAAGCAGAACACGTGAAAGC
dd_Smed_v6_4082_0_1	DN309394	BIRC2
dd_Smed_v6_4083_0_2	DN298189	BRAP
dd_Smed_v6_4217_0_1	DN297646	PPIL2
dd_Smed_v6_4338_0_1	DN297354	BIRC8
dd_Smed_v6_4392_0_1		TRAF3	CATTACCATCCCGCATCAGAGACAAAGCGGTTG	CCAATTCTACCCGTCTGTCGCGCACTTTTACTG
dd_Smed_v6_4440_0_1	DN299336	RBCK1
dd_Smed_v6_4558_0_1	DN294064	UBE4A
dd_Smed_v6_4584_0_1		MARCH6	CATTACCATCCCGAGACTGGGGAAGAGGTGGAG	CCAATTCTACCCGCGGCCAATGTAAACAGGAAC
dd_Smed_v6_4602_0_1	DN299831	MARCH5
dd_Smed_v6_4626_0_1	DN311277	BIRC4
dd_Smed_v6_4767_0_1	DN312804	CNOT4
dd_Smed_v6_4880_0_1	DN298749	MIB1
dd_Smed_v6_4887_0_1		RNF121	CATTACCATCCCGGAAAACTGGAGCACATGAAG	CCAATTCTACCCGAATATTAAAGGCTGCCAAGC
dd_Smed_v6_5084_0_1	DN300038	RNF146
dd_Smed_v6_5329_0_1	DN295822	TRAF6
dd_Smed_v6_5489_0_1	DN298059	NOSIP
dd_Smed_v6_5507_0_1		RNF103	CATTACCATCCCGGAGCGAGGTTTCCACAAGTC	CCAATTCTACCCGTATAGGCCGGCCATCTACAC
dd_Smed_v6_5649_1_1	DN299381	RNF123
dd_Smed_v6_5689_0_2		LNX2	CATTACCATCCCGAGCGTGCAATACTCCTTGTG	CCAATTCTACCCGCCTTCACCGCTAGAATTTCC
dd_Smed_v6_5797_0_1	DN301524	DPF1
dd_Smed_v6_5841_0_1	DN314930	MIB1
dd_Smed_v6_5906_0_1	DN296269	RNF12
dd_Smed_v6_6206_0_1		RFFL	CATTACCATCCCGACATGGGTAATTCTGCAAGC	CCAATTCTACCCGCTCAGCTTGTGACAGTTCTG
dd_Smed_v6_6297_0_1	DN294248	RNF41
dd_Smed_v6_6556_0_1	DN293951	RBBP6
dd_Smed_v6_6780_0_1	DN302393	CBL
dd_Smed_v6_6800_0_1		MIB2	CATTACCATCCCGCAAGCGTGGAATCAACTTGC	CCAATTCTACCCGTACCAATCAGCCATCGTTACGG
dd_Smed_v6_6913_0_1	DN314414	RNF11
dd_Smed_v6_6964_0_3	DN302222	MIB1
dd_Smed_v6_7426_0_1		CBLL1	CATTACCATCCCGCAATTCTTCTCACAGCTACGATGGG	CCAATTCTACCCGTTGCTCAACTGGGTCATTAACGG
dd_Smed_v6_7654_0_1	DN311772	MARCH7
dd_Smed_v6_7660_0_1	DN300894	RNF151
dd_Smed_v6_7689_0_1		AMFR	CATTACCATCCCGTTGGCAATGCTTTAAGTTGC	CCAATTCTACCCGACGAATTGATGGATTTGCAC
dd_Smed_v6_7801_0_1		UBOX5	CATTACCATCCCGACCGGATGTGTTTCTTAATCTATCG	CCAATTCTACCCGTTCATTTCCATTGCTCGTTTGG
dd_Smed_v6_802_0_1	DN295107	RNF170
dd_Smed_v6_8109_0_1	DN297142	TRAF3
dd_Smed_v6_81309_0_1	DN290413	RNF167
dd_Smed_v6_8155_1_1		BIRC4	CATTACCATCCCGGCCGTATAGATCAAACTTGG	CCAATTCTACCCGGGAAACGCTGCTCTATAATC
dd_Smed_v6_8166_0_1	DN302025	PEX12
dd_Smed_v6_8939_0_1	DN300642	RNF11
dd_Smed_v6_8989_0_1	DN315828	RNF2
dd_Smed_v6_9091_0_1		MGRN1	CATTACCATCCCGAATGTCATCACTGGCTCATCCC	CCAATTCTACCCGACTAAGGTATCCCTGACAGAAGCC
dd_Smed_v6_9146_0_1	DN299011	BIRC4
dd_Smed_v6_9512_0_1		RNF25	CATTACCATCCCGTGATCTTCCGATTGCTTCAG	CCAATTCTACCCGAATGACCTCGCCTGTTATCG
ox_Smed_v2_19317	DN309448	RNF8
Ligation independent cloning adaptor sequences are denoted in bold.
