## Supplementary Table S3 for "RNAi screen of RING/U-box domain ubiquitin ligases identifies critical regulators of tissue regeneration in planarians"

### Sheet: NTC and PRC1 genes
Table S3. Accession numbers and oligonucleotide sequences.
NTC and PRC1 genes examined in this study.
Smed Contig	GenBank Accn	Gene Symbol	Forward Primer	Reverse Primer
dd_Smed_v6_12731_0_1		CBX	CATTACCATCCCGAACACTTGGGAGCCACAGTC	CCAATTCTACCCGGACCGATCGTGGTCTACTCG
dd_Smed_v6_12753_0_1	DN314101	PCGF2	CATTACCATCCCGCTGTATCATGAAGCATTTGG	CCAATTCTACCCGGAAGTGAGACTTTCCATTCG
dd_Smed_v6_2504_0_1		PRPF8	CATTACCATCCCGGCTTCGTTTCGGTCTTCAGTAAGG	CCAATTCTACCCGAAGATCCATCACAACCGCTTCG
dd_Smed_v6_2881_0_1	DN300378	CWC15
dd_Smed_v6_3477_0_1		PCGF3	CATTACCATCCCGAGGTTATTTAATTGACGCTGTGTCG	CCAATTCTACCCGCTGCCTATCACATTCAATCGATGC
dd_Smed_v6_4163_0_1	DN290234	CDC5L
dd_Smed_v6_4364_0_1	DN291531	SPF27
dd_Smed_v6_5417_0_1		PRPF3	CATTACCATCCCGGGCGAAATCTACTCAACGTACTGG	CCAATTCTACCCGTACTGCTCGACATCGCATTTCC
dd_Smed_v6_6000_0_1	DN309955	PLRG1
dd_Smed_v6_8875_0_1		PHC	CATTACCATCCCGAACGCTTTCAAATGGTGGTC	CCAATTCTACCCGGGTTGGTGATTGATGGGAAC
Ligation independent cloning adaptor sequences are denoted in bold.

### Sheet: qPCR genes
Primers used for RT-qPCR analysis in this study
Gene name	Accession	qPCR Primer Forward	qPCR Primer Reverse
β-tubulin	DN305397	TGGCTGCTTGTGATCCAAGA	AAATTGCCGCAACAGTCAAATA
zfp-1	JQ425154	CCCGTGCCTGAACAATTTGACA	CCTCAGCGCATGCCTCTGTA
prog-1	JX122762	GCAATCTGCTTTCGTAATGTGTCCT	TCTGCAAAGTCTCCCGCCAA
agat-1	AY967547	CCTAAAAGGCGAAGGTGTGACT	TGCAACATCCAAACCGACAGA
vim-1	AY067087	CTAGCTCATCTCACCCTTGAA	TTCGTTGGGTCTCGATATGC

### Sheet: RNA-seq genes
Accession numbers and oligonucleotide sequences for differentially expressed genes examined in this study.
Smed Contig	GenBank Accn	Accession	Evalue	Forward Primer	Reverse Primer
dd_Smed_v6_10_1_1	DN312569, DN310221	Q9Y6Z7.2	1e-07
dd_Smed_v6_1032_0_1		Q96BA8.1	3e-34	CATTACCATCCCGTATTTATCAGGACTCCGGGAACCG	CCAATTCTACCCGATGGACTCGATTGGTTCATTGCC
dd_Smed_v6_10696_0_3		Q9P2E3.2	0	CATTACCATCCCGTCTGTCAACCCAATCATGAAGCC	CCAATTCTACCCGGTCTACAAGGAACTGATCCAACGC
dd_Smed_v6_10946_0_2		Q63HQ2.2	1e-48	CATTACCATCCCGTTTACGACGGCAGTGAAAGTCC	CCAATTCTACCCGACGGTTCTGCCTGTGATTTCG
dd_Smed_v6_11245_0_2		Q92794.2	2e-17	CATTACCATCCCGAGTGGTTTGTGTGGATTACAAGGG	CCAATTCTACCCGACTGCTGGAACTGTTTGATCGG
dd_Smed_v6_1155_0_1	DN312999	P16112.3	1e-14
dd_Smed_v6_1170_0_1	DN290902	Q9BXW7.1	7e-90
dd_Smed_v6_12323_0_4		Q8IYJ1.3	1e-46	CATTACCATCCCGTCTGTCTGTCAACGAAGACTGC	CCAATTCTACCCGGACATGGAATCCTGCTTATCTCTCC
dd_Smed_v6_1251_0_1		Q13643.4	2e-17	CATTACCATCCCGGGCTTTGAGCAGGAAATG	CCAATTCTACCCGATGATTTATTGTCACTGGAACA
dd_Smed_v6_12731_0_1		O00257.3	6e-09	CATTACCATCCCGAACACTTGGGAGCCACAGTC	CCAATTCTACCCGGACCGATCGTGGTCTACTCG
dd_Smed_v6_14132_0_10		Q49AG3.2	0.0007	CATTACCATCCCGTTTGCAAGTTCAGGGTATTGC	CCAATTCTACCCGAGAGTTCTTCAACCTGTGTTCC
dd_Smed_v6_14342_0_4		Q53H47.2	0.002	CATTACCATCCCGCAATATTCATGCAGGCTTCACACAG	CCAATTCTACCCGCATCCCACAACCACCGTATTCTC
dd_Smed_v6_15545_0_1		Q8N448.1	0.001	CATTACCATCCCGGTGGAACAAGCTTGGATCTATGGG	CATTACCATCCCGGAGCTGTTCCAGTTTGATTTGGC
dd_Smed_v6_1599_0_1		Q9BR76.1	6e-72	CATTACCATCCCGTTGTCCAAGAAGAGAGCAAGGG	CCAATTCTACCCGGAAGAAATCCCTACATTGTGATCCG
dd_Smed_v6_16566_0_2		Q9Y5G6.1	1e-69	CATTACCATCCCGATCTCGACAGTGGGAATTTCGG	CCAATTCTACCCGGCAGCAAATGAGGATCATAAAGCC
dd_Smed_v6_1694_0_1	DN313616	Q14541.3	2e-111
dd_Smed_v6_1767_0_1	DN297836	Q16611.1	2e-11
dd_Smed_v6_17809_0_1		Q8WW36.1	0.026	CATTACCATCCCGGCATTCTCCATACGCACTGTTCC	CCAATTCTACCCGGCATAGACGGTGAAATGGGATTGG
dd_Smed_v6_2209_0_1	DN298111	Q9P202.4	0.001
dd_Smed_v6_254_0_1		P13497.2	1e-22	CATTACCATCCCGTTTCATCCCAATGACTTCG	CCAATTCTACCCGTTTAAACGCTGACACTCG
dd_Smed_v6_2869_0_1	DN314135	Q9UMF0.3	0.006
dd_Smed_v6_3066_0_1	DN291336	Q96HV5.1	2e-66
dd_Smed_v6_3177_0_1	DN297976	Q9Y6L7.1	2e-28
dd_Smed_v6_3294_1_1	DN290711	Q9UFC0.2	7e-52
dd_Smed_v6_351_0_1	DN310302	P56730.2	7e-34
dd_Smed_v6_3638_0_1	DN299726	Q9Y2Y9.1	2e-34
dd_Smed_v6_413_0_1	DN300095	Q6ZWT7.2	1e-76
dd_Smed_v6_42763_0_1		P35398.2	7e-24	CATTACCATCCCGGAAGTCGAATAGGTCGTCAACCG	CCAATTCTACCCGTAAATCCCGGAACAGCTTTGGC
dd_Smed_v6_4296_0_2	DN315741	Q93062.1	2e-23
dd_Smed_v6_4595_0_1		Q9ULG1.2	0	CATTACCATCCCGCGAAGTTGAACACGAGCTACCG	CCAATTCTACCCGATGTCGCGTCTATCACAAAGCC
dd_Smed_v6_4792_0_1	DN300720	Q99466.2	1e-10
dd_Smed_v6_5144_0_3	DN313844	A8MWY0.2	3e-126
dd_Smed_v6_5156_0_1		Q96QV6.3	4e-43	CATTACCATCCCGCCGACATCTGAAATTAGCTATCCG	CCAATTCTACCCGGTCATACCTGCCCACTAAATGCC
dd_Smed_v6_5305_0_3		Q9UNN5.2	3e-49	CATTACCATCCCGGAATCAAGAAGCACATAGCGATCC	CCAATTCTACCCGGGGTGCTGAGTAAGATTTGTTCTGG
dd_Smed_v6_5368_0_13		Q13188.2	2e-17	CATTACCATCCCGATTTCATGGACCCGAGATTGCG	CCAATTCTACCCGAAATTCCGAAATCTATCAGCTTGGC
dd_Smed_v6_553_0_1	DN312632	Q00341.2	0
dd_Smed_v6_58_0_1	DN307059	Q9BWP8.1	7e-12
dd_Smed_v6_5865_0_1		Q9NTJ3.2	1e-107	CATTACCATCCCGAGGCACCATAAAGTCACGATTGG	CCAATTCTACCCGGATGCAACGCAAACACAAGAGC
dd_Smed_v6_5978_0_2		O94916.1	4e-81	CATTACCATCCCGCCCGGATAAGGTCAAATGTGATTGG	CCAATTCTACCCGAGCTTCTGCTTTCCAGACAATTCC
dd_Smed_v6_601_0_1	DN298492	Q8IZA3.1	6e-09
dd_Smed_v6_6020_0_1		P11362.3	1e-53	CATTACCATCCCGAGAAGCGCACTTATTGGATGCC	CCAATTCTACCCGTCCAGACGCTAGTTCCATTATAGCC
dd_Smed_v6_636_0_1		P04275.4	3e-07	CATTACCATCCCGCCAATGTATGAATGGGAGGATGCC	CCAATTCTACCCGACTTCAGCGATCCTTTCATGGC
dd_Smed_v6_6500_0_5	DN291881	Q9Y253.1	8e-52
dd_Smed_v6_66_0_1	DN291944	Q9UKR3.1	3e-19
dd_Smed_v6_668_0_1		P50502.2	5e-52	CATTACCATCCCGTTGGCTACTTAGCATGGG	CCAATTCTACCCGTTGTGGTACTTCATTAACGC
dd_Smed_v6_6923_0_1	DN310889	Q5PRF9.1	4e-41
dd_Smed_v6_7877_0_2	DN303735	Q9UBC0.1	4e-71
dd_Smed_v6_8078_0_1		Q04637.4	8e-32	CATTACCATCCCGTGTCAATGCAACCTGTGAACCC	CCAATTCTACCCGTCTTTAACAGGCAATCCCTTTGGC
dd_Smed_v6_8311_0_1	DN295983	Q9NUW8.2	1e-112
dd_Smed_v6_8526_0_10		Q96MW7.1	9e-08	CATTACCATCCCGGAAGTTCGGCGCTATGTGAGC	CCAATTCTACCCGAGAAGTAGTGTTGGTATTTCAGTGG
dd_Smed_v6_855_0_1	DN300589	Q075Z2.1	0.0002
dd_Smed_v6_9186_0_1	DN296033	O15105.1	1e-05
dd_Smed_v6_9559_0_2		Q562E7.2	3e-68	CCAATTCTACCCGTGGACAAGTGATGCTTTCTATGGG	CCAATTCTACCCGTGGACAAGTGATGCTTTCTATGGG
dd_Smed_v6_9909_0_1	DN291155	QEP99641.1	9e-10
Ligation independent cloning adaptor sequences are denoted in bold.
